# ReCappable Seq: Comprehensive Determination of Transcription Start Sites derived from all RNA polymerases

**DOI:** 10.1101/696559

**Authors:** Bo Yan, George Tzertzinis, Ira Schildkraut, Laurence Ettwiller

**Affiliations:** New England Biolabs Inc., 240 County Road, Ipswich, MA, 01938, USA

**Author notes:** Both authors contributed equally to this work (Bo Yan, George Tzertzinis). Co-last authors (Ira Schildkraut, Laurence Ettwiller).

## Abstract

Determination of eukaryotic Transcription Start Sites (TSS) has been based on methods that require the cap structure at the 5’ end of transcripts derived from Pol-II RNA polymerase. Consequently, these methods do not reveal TSS derived from the other RNA polymerases which also play critical roles in various cell functions. To address this limitation, we developed ReCappable-seq which comprehensively identifies TSS for both Pol-lI and non-Pol-II transcripts at single-nucleotide resolution. The method relies on specific enzymatic exchange of 5’ m^7^G caps and 5’ triphosphates with a selectable tag. When applied to human transcriptomes, ReCappable-seq identifies Pol-II TSS that are in agreement with orthogonal methods such as CAGE. Additionally, ReCappable-seq reveals a rich landscape of TSS associated with Pol-III transcripts which have not previously been amenable to study at genome-wide scale. Novel TSS from non-Pol-II transcription can be located in the nuclear and mitochondrial genomes. ReCappable-seq interrogates the regulatory landscape of coding and non-coding RNA concurrently and enables the classification of epigenetic profiles associated with Pol-lI and non-Pol-II TSS.
