## Supplementary Table for "ReCappable Seq: Comprehensive Determination of Transcription Start Sites derived from all RNA polymerases"

### Sheet: AlignmentSummary
Method	Source	Replicate	RNA Sample	NCBI accession number	Total Reads after trimming adapter	% reads mapped by STAR	% reads uniquely mapped by STAR	% reads mapped by bowtie2	% rRNA
ReCappable-seq	This study: TSS	1	A549	GSE132660: GSM3885086	55434928	0.907347	0.6764	0.9335	0.029065
ReCappable-seq	This study: TSS	2	A549	GSE132660: GSM3885087	55507309	0.869758	0.6347	0.9419	0.0334396
ReCappable-seq Control	This study: TSS	1	A549	GSE132660: GSM3885088	84053402	0.980038	0.1438	0.9572	0.696954
ReCappable-seq Control	This study: TSS	2	A549	GSE132660: GSM3885089	59917924	0.976615	0.1074	0.9484	0.66332
CIP ReCappable-seq	This study: TSS	1	A549	GSE132660: GSM3885082	59644324	0.959725	0.755	0.8919	0.0219429
CIP ReCappable-seq	This study: TSS	2	A549	GSE132660: GSM3885083	20169567	0.955624	0.745	0.8922	0.0208086
CIP ReCappable-seq Control	This study: TSS	1	A549	GSE132660: GSM3885084	26121572	0.979	0.0925	NA	0.745121
CIP ReCappable-seq Control	This study: TSS	2	A549	GSE132660: GSM3885085	31923196	0.9756	0.0826	NA	0.743273
ReCappable-seq	This study: TSS	1	Brain total RNA	GSE132660: GSM4467058	32664531	0.954036	0.8178	NA	0.0459518
ReCappable-seq	This study: TSS	2	Brain total RNA	GSE132660: GSM4467059	32662803	0.954033	0.8178	NA	0.0431693
CAGE	This study: TSS	1	A549	GSE132660: GSM3885090	29777828	0.9888	0.588	0.9409	0.346343
CAGE	This study: TSS	2	A549	GSE132660: GSM3885091	34339652	0.9888	0.5924	0.9393	0.341324
CAGE	PMID 29867192	1	K562	GSE103486: SRR6006235	8273069	NA	NA	NA	0.102794
CAGE	PMID 29867192	4	K562	GSE103486: SRR6006236	8039860	NA	NA	NA	0.150252
CAGE	PMID 29867192	6	K562	GSE103486: SRR6006237	7781269	NA	NA	NA	0.104561
CAGE	PMID 29867192	merged 1+4+6	K562		24094198	NA	NA	0.8883	NA
RNA-seq total RNA	This study: RNA-seq	1	A549	GSE132660: GSM4467060	6420055	0.9761	0.1365	NA	NA
RNA-seq rRNA-del	This study: RNA-seq del	1	A549	GSE132660: GSM4467061	7869338	0.9775	0.8249	NA	NA
RNA-seq rRNA-del	PMID 29867192	1	K652	GSE103486: SRR6006231	5089363	0.9855	0.8102	NA	NA

### Sheet: Primer
RACE targets	forward primer	reverse primer	ligation RNA oligonucleotide
RPPH1	AATGATACGGCGACCACCGAGATCTACACGTTCAGAGTTCTACAGTCCGA	CGGCATCTCCTGCCCAGT	GUUCAGAGUUCUACAGUCCGACGAUC
RMRP	"	CTTGGCGGACTTTGGAGTGGGA	"
RNA7SL1	"	CCATATTGATGCCGAACTTAGTGCGGACACCCGATCGGCATAGCGCACTACA	"
RNU6	"	GTGACTGGAGTTCAGACGTGTGCTCTTCCGATCTAAATATGGAACGCTTCACGAATTTGC	"
QPCR targets
RNA18S	GTTCAGCCACCCGAGATTGA	CCCATCACGAATGGGGTTCA
ACTB	CTCACCATGGATGATGATATCGC	AGGAATCCTTCTGACCCATGC
RPL19:	CGAGCGAGCTCTTTCCTTTC	GGAGTTGGCATTGGCGATTT
MALAT1	GGAGCTTGAGGAAACCGCA	AGCTTCATCTCAACCTCCGT
FKBP5	CGGCGACAGGTTCTCTACTT	ATCGGCGTTTCCTCACCATT
TMSB10	GAGTGGGAGCACCAGGATCT	CCATGTCTGGTTTGTCTGCC
HIST1H3H	CTCTGAAGGCATGGCGCGTA	ATGGGGCTTCTTGACACCG
HIST1H3B	CAGGCAAGCTTTTCTGTGGTT	GCTTTACCGCCGGTGGAT
RMRP	TTCGTGCTGAAGGCCTGTATCCT	CTTGGCGGACTTTGGAGTGGGA
RPPH1	ACGAGCTGAGTGCGTCCTGT	CGGCATCTCCTGCCCAGTC
RNA7SK	TCCCCTGCTAGAACCTCCAA	ACATGCAGCGCCTCATTTG
ERCC_130	CCAGCGTCACACAAAAACGG	AGTGCCTTCAGCTCTTCTACC
FLuc	CCATCACCATCACCACGGAT	CACCTCGATATGTGCATCTGT
locus 1	TGCATGAGTTAGCCTTTTATGCAT	TGCATGAGTTAGCCTTTTATGCAT
locus 2	TTATCAAAGTGGTTTACTGTAAGGCTGA	GGTTTCCACGTTTGGAAAAATAAG
locus 3	GGTCAGGGGGCAGATAAATGAAA	GCCATCTGCCATGAGTTATAGAAAAG
